# Contrasted effects of human pressure on biodiversity in the UK: a multi-taxonomic assessment using airborne environmental DNA

**DOI:** 10.1101/2025.05.01.651649

**Authors:** Orianne Tournayre, Joanne E. Littlefair, Nina R. Garrett, Andrew S. Brown, James J. Allerton, Melania E. Cristescu, Elizabeth L. Clare

## Abstract

Human activities have significantly modified habitats, resulting in a global biodiversity crisis. Here, we leveraged the first national-scale biodiversity survey based on airborne environmental DNA, comparing the effects of three human pressure indices increasing in complexity and scope across diverse vertebrates, insects, plants and fungi. While most taxa exhibited higher diversity in urban areas compared to rural ones, we uncovered more complex patterns using the landscape-pollution and human footprint indices, including dual diversity peaks at both high and moderate levels of human pressure. We also show an effect of human pressure on community composition even when local species richness remained stable: regardless of the human pressure index, anthropogenic sites were mostly characterized by synanthropic and invasive species. Overall, our results underscore the complex interactions among anthropogenic pressures, taxon diversity and community composition, demonstrating the value of multi-taxon analyses and multiple indices to better understand biodiversity patterns at large scales.
