## Supplementary material for "Contrasted effects of human pressure on biodiversity in the UK: a multi-taxonomic assessment using airborne environmental DNA": Table S1

### Sheet: Feuil1
Table S1. Outputs of the GLMM investigating the effect of ambient storage time, read counts and human pressure defined as the urban - rural index on alpha diversity (richness). E = Estimate, SE = Standard Error, z = z value. Significant p-values are indicated in bold with the following symbols: “*” for p < 0.1, “**” for p < 0.01, and “***” for p < 0.001. See Table S6 for model selection. "Mammal …
Bird	Negative binomial GLMM	Estimate	Std. Error	z value	Pr(>|z|)
	(Intercept)	3.53200	0.30644	11.526	< 2e-16 ***
	ambient_storage_time	-0.13956	0.02312	-6.037	1.57e-09 ***
	scale(read_count)	0.24670	0.05955	4.143	3.43e-05 ***
	Environment_typeUrban	0.38326	0.14803	2.589	0.00963 **
		Variance	Std.Dev.
	(1|site) - random effect	0.031703	0.17805
	(1|season) - random effect	0.006427	0.08017
Mammal	Negative binomial GLMM	Estimate	Std. Error	z value	Pr(>|z|)
	(Intercept)	1.86379	0.31312	5.952	2.64e-09 ***
	ambient_storage_time	-0.09177	0.02342	-3.919	8.91e-05 ***
	scale(read_count)	0.20295	0.05389	3.766	0.000166 ***
	Environment_typeUrban	0.46541	0.14144	3.291	0.001000 ***
		Variance	Std.Dev.
	(1|site) - random effect	0.01829	0.1352
Mammal (with domestic)	Negative binomial GLMM	Estimate	Std. Error	z value	Pr(>|z|)
	(Intercept)	2.69835	0.37075	7.278	3.39e-13 ***
	ambient_storage_time	-0.11810	0.02709	-4.359	1.31e-05 ***
	scale(read_count)	0.22360	0.04361	5.128	2.93e-07 ***
	Environment_typeUrban	0.49653	0.13131	3.781	0.000156 ***
		Variance	Std.Dev.
	(1|site) - random effect	0.03584	0.1893
	(1|season) - random effect	0.01435	0.1198
Insects	Negative binomial GLMM	Estimate	Std. Error	z value	Pr(>|z|)
	(Intercept)	5.10687	1.24404	4.105	4.04e-05 ***
	ambient_storage_time	-0.26489	0.09145	-2.897	0.00377 **
	scale(read_count)	0.11229	0.07403	1.517	0.12934
	Environment_typeUrban	1.14226	0.22997	4.967	6.80e-07 ***
		Variance	Std.Dev.
	(1|site) - random effect	0.1306	0.3614
	(1|season) - random effect	0.1688	0.4109
Plants	Negative binomial GLMM	Estimate	Std. Error	z value	Pr(>|z|)
	(Intercept)	3.67860	0.32840	11.201	< 2e-16 ***
	ambient_storage_time	-0.12788	0.02419	-5.286	1.25e-07 ***
	scale(read_count)	0.30670	0.06037	5.081	3.76e-07 ***
	Environment_typeUrban	0.22429	0.10727	2.091	0.0365 *
		Variance	Std.Dev.
	(1|season) - random effect	0.006359	0.07974
Fungi	Negative binomial GLMM	Estimate	Std. Error	z value	Pr(>|z|)
	(Intercept)	3.53711	0.36725	9.631	< 2e-16 ***
	ambient_storage_time	-0.13641	0.02814	-4.848	1.25e-06 ***
	scale(read_count)	0.17074	0.08438	2.023	0.043 *
	Environment_typeUrban	0.22306	0.16648	1.340	0.180
		Variance	Std.Dev.
	(1|site) - random effect	0.02446	0.1564
