## Supplementary material for "Contrasted effects of human pressure on biodiversity in the UK: a multi-taxonomic assessment using airborne environmental DNA": Table S2

### Sheet: Feuil1
Table S2. Outputs of the GLMM and GAMM investigating the effect of ambient storage time, read counts, and human pressure defined as the land cover - pollution index (i.e. the site coordinates on the first two axes PC1 and PC2 of the PCA combining CORINE Landcover and heavy metal concentration variables) on alpha diversity (richness). E = Estimate, SE = Standard Error, z = z value. Significant p-v…
Bird	Negative binomial GAMM	Estimate	Std. Error	z value	Pr(>|z|)
	(Intercept)	2.76136	0.27292	10.118	< 2e-16 ***
	ambient_storage_time	-0.13240	0.02710	-4.886	1.03e-06 ***
	scale(read_count)	0.26866	0.05215	5.151	2.59e-07 ***
		edf	Ref.df	Chi.sq	p-value
	t2(PC1,PC2)	4.241	4.67	18.54	0.00197 **
	s(site) - random effect	2.641	15.00	45.04	< 2e-16 ***
	s(season) - random effect	1.425	4.00	118.74	< 2e-16 ***
Mammal	Negative binomial GAMM	Estimate	Std. Error	z value	Pr(>|z|)
	(Intercept)	1.93839	0.28156	6.885	5.8e-12 ***
	ambient_storage_time	-0.08756	0.02342	-3.739	0.000185 ***
	scale(read_count)	0.18374	0.05341	3.440	0.000581 ***
		edf	Ref.df	Chi.sq	p-value
	t2(PC1,PC2)	4.5523	5.207	14.26	0.0201 *
	s(site) - random effect	0.3947	15.000	109.33	<2e-16 ***
Mammal (with domestic)	Negative binomial GAMM	Estimate	Std. Error	z value	Pr(>|z|)
	(Intercept)	3.15164	0.43717	7.209	5.63e-13 ***
	ambient_storage_time	-0.13245	0.03170	-4.178	2.95e-05 ***
	scale(read_count)	0.21303	0.04519	4.715	2.42e-06 ***
		edf	Ref.df	Chi.sq	p-value
	s(PC1)	2.016	2.176	9.674	0.00740 **
	s(PC2)	1.000	1.000	0.331	0.56527
	s(site) - random effect	7.155	12.000	18.723	0.00124 **
	s(season) - random effect	1.905	3.000	10.554	0.00256 **
Insects	Negative binomial GAMM	Estimate	Std. Error	z value	Pr(>|z|)
	(Intercept)	4.89508	0.72544	6.748	1.50e-11 ***
	ambient_storage_time	-0.32041	0.07083	-4.524	6.07e-06 ***
	scale(read_count)	0.11926	0.06456	1.847	0.0647
		edf	Ref.df	Chi.sq	p-value
	t2(PC1,PC2)	3.002	3.002	32.59	9.06e-08 ***
	s(site) - random effect	8.268	15.000	34.36	0.0852
	s(season) - random effect	2.559	4.000	41.30	< 2e-16 ***
Plants	Negative binomial GAMM	Estimate	Std. Error	z value	Pr(>|z|)
	(Intercept)	3.90294	0.42961	9.085	< 2e-16 ***
	ambient_storage_time	-0.13715	0.03120	-4.395	1.11e-05 ***
	scale(read_count)	0.29821	0.05251	5.680	1.35e-08 ***
		edf	Ref.df	Chi.sq	p-value
	s(PC1)	1.000	1.001	5.824	0.0158 *
	s(PC2)	1.000	1.000	0.772	0.3796
	s(season) - random effect	1.539	3.000	4.801	0.0375 *
Fungi	Negative binomial GLMM	Estimate	Std. Error	z value	Pr(>|z|)
	(Intercept)	3.66080	0.36719	9.970	< 2e-16 ***
	ambient_storage_time	-0.13694	0.02809	-4.875	1.09e-06 ***
	scale(read_count)	0.16426	0.08381	1.960	0.0500
	PC1	-0.04899	0.02922	-1.677	0.0936
	PC2	0.03745	0.04815	0.778	0.4368
		Variance	Std.Dev.
	(1|site) - random effect	0.01843	0.1358
