## Supplementary material for "Contrasted effects of human pressure on biodiversity in the UK: a multi-taxonomic assessment using airborne environmental DNA": Table S3

### Sheet: Feuil1
Table S3. Outputs of the GLMM and GAMM investigating the effect of ambient storage time, read counts and human pressure defined as the human footprint on alpha diversity (richness). E = Estimate, SE = Standard Error, z = z value. Significant p-values are indicated in bold with the following symbols: “*” for p < 0.1, “**” for p < 0.01, and “***” for p < 0.001. See Table S6 for model selection. "Ma…
Bird	Negative binomial GAMM	Estimate	Std. Error	z value	Pr(>|z|)
	(Intercept)	3.65351	0.36349	10.051	< 2e-16 ***
	ambient_storage_time	-0.13337	0.02669	-4.996	5.84e-07 ***
	scale(read_count)	0.27695	0.05529	5.009	5.46e-07 ***
		edf	Ref.df	Chi.sq	p-value
	s(human footprint)	1.772	1.947	4.822	0.126194
	s(site) - random effect	7.333	13.000	20.435	0.000456 ***
	s(season) - random effect	1.368	3.000	4.025	0.050162
Mammal	Negative binomial GAMM	Estimate	Std. Error	z value	Pr(>|z|)
	(Intercept)	2.09318	0.30862	6.782	1.18e-11 ***
	ambient_storage_time	-0.08874	0.02368	-3.747	0.000179 ***
	scale(read_count)	0.19430	0.05477	3.547	0.000389 ***
		edf	Ref.df	Chi.sq	p-value
	s(human footprint)	1.000	1	4.505	0.03380 *
	s(site) - random effect	6.516	13	14.764	0.00635 **
Mammal (with domestic)	Negative binomial GAMM	Estimate	Std. Error	z value	Pr(>|z|)
	(Intercept)	3.12439	0.43069	7.254	4.03e-13 ***
	ambient_storage_time	-0.13046	0.03136	-4.160	3.18e-05 ***
	scale(read_count)	0.22402	0.04324	5.181	2.21e-07 ***
		edf	Ref.df	Chi.sq	p-value
	s(human footprint)	1.000	1	16.37	5.26e-05 ***
	s(site) - random effect	7.159	13	15.23	0.01191 *
	s(season) - random effect	1.887	3	10.63	0.00247 **
Insects	Negative binomial GAMM	Estimate	Std. Error	z value	Pr(>|z|)
	(Intercept)	6.44158	1.01776	6.329	2.46e-10 ***
	ambient_storage_time	-0.32005	0.07037	-4.548	5.42e-06 ***
	scale(read_count)	0.11604	0.06454	1.798	0.0722
		edf	Ref.df	Chi.sq	p-value
	s(human footprint)	1.001	1.001	10.77	0.00103 **
	s(site) - random effect	10.436	13.000	59.99	< 2e-16 ***
	s(season) - random effect	2.547	3.000	28.90	5.87e-07 ***
Plants	Negative binomial GAMM	Estimate	Std. Error	z value	Pr(>|z|)
	(Intercept)	3.89874	0.44456	8.770	< 2e-16 ***
	ambient_storage_time	-0.13652	0.03224	-4.234	2.29e-05 ***
	scale(read_count)	0.27079	0.05206	5.201	1.98e-07 ***
		edf	Ref.df	Chi.sq	p-value
	s(human footprint)	1.000	1.001	2.227	0.1358
	s(season) - random effect	1.597	3.000	5.326	0.0294 *
Fungi	Negative binomial GLMM	Estimate	Std. Error	z value	Pr(>|z|)
	(Intercept)	3.5959994	0.4880618	7.368	1.73e-13 ***
	ambient_storage_time	-0.1318847	0.0280137	-4.708	2.50e-06 ***
	scale(read_count)	0.1676904	0.0843419	1.988	0.0468 *
	human footprint index	0.0003122	0.0112340	0.028	0.9778
		Variance	Std.Dev.
	(1|site) - random effect	0.0355	0.1884
