## Supplementary material for "Contrasted effects of human pressure on biodiversity in the UK: a multi-taxonomic assessment using airborne environmental DNA": Table S4

### Sheet: Feuil1
Table S4. List of taxa significantly associated to each of the environment types (urban vs rural) with the multilevel pattern analysis on occurrence matrices with the association function (r.g), and a significance level = 0.05 (number of permutations: 999). Significant p-values are indicated in bold with the following symbol: “*” for p < 0.1, “**” for p < 0.01, and “***” for p < 0.001. "Mammal (w…
Environment type	Group	Common name	Taxa	Φ	p-value
Rural	Plants	a compact tufted perennial grass	Cynosurus	0.745	0.011 *
Urban	Bird	Eurasian sparrowhawk	Accipiter nisus	0.882	0.001 ***
		Grey heron	Ardea cinerea	0.632	0.023 *
		Eurasian collared dove	Streptopelia decaocto	0.632	0.015 *
		Common starling	Sturnus vulgaris	0.732	0.008 **
	Mammal	Reeves’s muntjack	Muntiacus reevesi	0.611	0.034 *
		Wood mouse	Apodemus sylvaticus	0.611	0.047 *
	Mammal (with domestic)	Domestic cat	Felis catus	0.674	0.018 *
		Reeves’s muntjack	Muntiacus reevesi	0.611	0.043 *
	Insecta	a black fly	Simulium	0.611	0.035 *
		a blow fly	Calliphora	0.866	0.004 **
		a crane fly	Tipula	0.611	0.034 *
		a danse fly	Hilara	1.000	0.002 **
		a non biting-midge	Cricotopus	0.632	0.021 *
		a non biting-midge	Bryophaenocladius	0.674	0.022 *
		a tiger fly	Coenosia	0.674	0.023 *
		a grasshopper	Chorthippus	0.597	0.039 *
		an aphid	Aphis	0.732	0.013 *
		a ground beetle	Pterostichus	0.745	0.006 **
		a false flower beetles	Anaspis	0.674	0.025 *
		an aphid	Drepanosiphum	0.597	0.036 *
		a jumping plant louse	Psyllopsis	0.775	0.010 **
		a thrips	Thrips	0.597	0.037 *
	Fungi	/	Subplenodomus	0.611	0.043 *
		/	Nothomicrothyrium	0.611	0.036 *
