## Supplementary material for "Contrasted effects of human pressure on biodiversity in the UK: a multi-taxonomic assessment using airborne environmental DNA": Table S5

### Sheet: Feuil1
Table S5. Permutational multivariate analysis of variance (perMANOVA; 999 permutations) investigating the effect of human pressure on community composition for each taxonomic group. Human pressure was defined as A) the urban/rural environment type index. B) the land cover - pollution index. defined as the site coordinates on the first two axes PC1 and PC2 of the PCA combining CORINE land cover an…
	Group	variable	Df	Sum Of Sqs	R²	F	Pr(>F)
A. Urban vs Rural	Birds	Environment_type	1	0.27899	0.12146	1.7973	0.005 **
		Residual	13	2.01796	0.87854
		Total	14	2.29695	1
	Mammals (with domestic)	Environment_type	1	0.33731	0.17966	2.847	0.003 **
		Residual	13	1.54021	0.82034
		Total	14	1.87752	1
	Mammals	Environment_type	1	0.40607	0.15984	2.4732	0.002 **
		Residual	13	2.13438	0.84016
		Total	14	2.54045	1.00000
	Insects	Environment_type	1	0.5906	0.10539	1.5315	0.002 **
		Residual	13	5.0132	0.89461
		Total	14	5.6038	1
	Plants	Environment_type	1	0.2741	0.07787	1.0978	0.247
		Residual	13	3.2456	0.92213
		Total	14	3.5196	1
	Fungi	Environment_type	1	0.3008	0.08288	1.1748	0.174
		Residual	13	3.3281	0.91712
		Total	14	3.6288	1
B. Landcover - pollution	Birds	PC1	1	0.26465	0.11522	1.6518	0.029 *
		PC2	1	0.09740	0.04241	0.6079	0.914
		PC1:PC2	1	0.17249	0.0751	1.0766	0.381
		Residual	11	1.76240	0.76728
		Total	14	2.29695	1
	Mammals (with domestic)	PC1	1	0.22365	0.11912	1.8840	0.037 *
		PC2	1	0.16213	0.08635	1.3657	0.194
		PC1:PC2	1	0.18595	0.09904	1.5664	0.115
		Residual	11	1.30580	0.69549
		Total	14	1.87752	1
	Mammals	PC1	1	0.25604	0.10079	1.5451	0.115
		PC2	1	0.21777	0.08572	1.3141	0.273
		PC1:PC2	1	0.24378	0.09596	1.4711	0.154
		Residual	11	1.82286	0.71753
		Total	14	2.54045	1.00000
	Insects	PC1	1	0.5531	0.09871	1.4564	0.002 **
		PC2	1	0.4528	0.0808	1.1922	0.076
		PC1:PC2	1	0.4202	0.07499	1.1065	0.165
		Residual	11	4.1776	0.74551
		Total	14	5.6038	1
	Plants	PC1	1	0.2507	0.07122	0.9996	0.503
		PC2	1	0.2555	0.07258	1.0188	0.411
		PC1:PC2	1	0.2551	0.07249	1.0175	0.436
		Residual	11	2.7584	0.78371
		Total	14	3.5196	1
	Fungi	PC1	1	0.2898	0.07985	1.1727	0.179
		PC2	1	0.3398	0.09365	1.3753	0.031 *
		PC1:PC2	1	0.2810	0.07745	1.1373	0.219
		Residual	11	2.7182	0.74905
		Total	14	3.6288	1
C. Human footprint	Birds	Human footprint index	1	0.34576	0.15053	2.3036	0.001 ***
		Residual	13	1.95119	0.84947
		Total	14	2.29695	1
	Mammals (with domestic)	Human footprint index	1	0.36569	0.19477	3.1445	0.001 ***
		Residual	13	1.51183	0.80523
		Total	14	1.87752	1
	Mammals	Human footprint index	1	0.46429	0.18276	2.9072	0.001 ***
		Residual	13	2.07615	0.81724
		Total	14	2.54045	1.00000
	Insects	Human footprint index	1	0.5751	0.10263	1.4868	0.003 **
		Residual	13	5.0286	0.89737
		Total	14	5.6038	1
	Plants	Human footprint index	1	0.3207	0.09113	1.3035	0.019 *
		Residual	13	3.1989	0.90887
		Total	14	3.5196	1
	Fungi	Human footprint index	1	0.2561	0.07057	0.9871	0.514
		Residual	13	3.3727	0.92943
		Total	14	3.6288	1
