## Supplementary material for "Contrasted effects of human pressure on biodiversity in the UK: a multi-taxonomic assessment using airborne environmental DNA": Table S6

### Sheet: Feuil1
Table S6. Model selection. AIC and R² values from the GAMM and GLMM richness models of negative binomial family for each taxonomic group (birds, mammals, insects, plants, and fungi), with human pressure defined as A. the urban-rural index ("Environment_type"), B. the land cover-pollution index ("PC1" and "PC2"), and C. the human footprint index ("human_footprint"). Marginal R² values (variance ex…
			GLMM	GAMM	Without interaction *	FINAL MODEL
A. Urban vs Rural	Birds	AIC	709.0	/	/	GLMM: Richness ~ ambient_storage_time + scale(read_count) + Environment_type + (1 | site) + (1 | season)
		Marginal R²	0.594	/	/
	Mammals	AIC	393.1	/	/	GLMM: Richness ~ ambient_storage_time + scale(read_count) + Environment_type + (1 | site)
		Marginal R²	0.334	/	/
	Mammals (with domestic)	AIC	546.5	/	/	GLMM: Richness ~ ambient_storage_time + scale(read_count) + Environment_type + (1 | site) + (1 | season)
		Marginal R²	0.510	/	/
	Insects	AIC	887.9	/	/	GLMM: Richness ~ ambient_storage_time + scale(read_count) + Environment_type + (1 | site) + (1 | season)
		Marginal R²	0.558	/	/
	Plants	AIC	831.7	/	/	GLMM: Richness ~ ambient_storage_time + scale(read_count) + Environment_type + (1 | season)
		Marginal R²	0.409	/	/
	Fungi	AIC	676.7	/	/	GLMM: Richness ~ ambient_storage_time + scale(read_count) + Environment_type + (1 | site)
		Marginal R²	0.268	/	/
B. Landcover - pollution	Birds	AIC	707.7	701.8	/	GAMM: Richness ~ ambient_storage_time + scale(read_count) + t2(PC1,PC2) + s(site, bs = "re") + s(season, bs = "re")
		Marginal R²	0.620	0.615	/
	Mammals	AIC	396.2	391.5	/	GAMM: Richness ~ ambient_storage_time + scale(read_count) + t2(PC1, PC2) + s(site, bs = "re")
		Marginal R²	0.332	0.421	/
	Mammals (with domestic)	AIC	553.9	538.5	537.7	GAMM: Richness ~ ambient_storage_time + scale(read_count) + s(PC1) + s(PC2) + s(site, bs = "re") + s(season, bs = "re")
		Marginal R²	0.487	0.647	0.647
	Insects	AIC	892.0	869.9	/	GAMM: Richness ~ ambient_storage_time + scale(read_count) + t2(PC1,PC2) + s(site, bs = "re") + s(season, bs = "re")
		Marginal R²	0.554	0.489	/
	Plants	AIC	832.8	829.2	827.8	GAMM: Richness ~ ambient_storage_time + scale(read_count) + s(PC1) + s(PC2) + s(season, bs = "re")
		Marginal R²	0.424	0.282	0.276
	Fungi	AIC	677.9	677.7	677.3	GLMM: Richness ~ ambient_storage_time + scale(read_count) + PC1 + PC2 + (1 | site)
		Marginal R²	0.296	0.169	0.282
C. human footprint	Birds	AIC	712.2	704.0	/	GAMM: Richness ~ ambient_storage_time + scale(read_count) + s(human_footprint) + s(site, bs = "re") + s(season, bs = "re")
		Marginal R²	0.564	0.603	/
	Mammals	AIC	396.8	392.8	/	GAMM: Richness ~ ambient_storage_time + scale(read_count) + s(human_footprint) + s(site, bs = "re")
		Marginal R²	0.298	0.446	/
	Mammals (with domestic)	AIC	544.6	535.5	/	GAMM: Richness ~ ambient_storage_time + scale(read_count) + s(human_footprint) + s(site, bs = "re") + s(season, bs = "re")
		Marginal R²	0.535	0.646	/
	Insects	AIC	893.5	869.8	/	GAMM: Richness ~ ambient_storage_time + scale(read_count) + s(human_footprint) + s(site, bs = "re") + s(season, bs = "re")
		Marginal R²	0.498	0.465	/
	Plants	AIC	833.7	829.9	/	GAMM: Richness ~ ambient_storage_time + scale(read_count) + s(human_footprint) + s(season, bs = "re")
		Marginal R²	0.392	0.299	/
	Fungi	AIC	678.4	677.4	/	GLMM: Richness ~ ambient_storage_time + scale(read_count) + human_footprint + (1 | site)
		Marginal R²	0.252	0.170	/
