## Supplementary material for "Contrasted effects of human pressure on biodiversity in the UK: a multi-taxonomic assessment using airborne environmental DNA": Table S7

### Sheet: Feuil1
Table S7. Correlation between the community composition and geographic distance. Mantel tests based on Pearson's product-moment correlation (mantel function of the vegan package, 999 permutations) investigating the correlation between the community composition (Jaccard dissimilarity distance on presence/absence matrix) and geographic distance (geodesic distance). Significant p-values are indicate…
Taxonomic group	r	p
Birds	-0.146	0.811
Mammals	-0.245	0.922
Mammals with domestic	-0.175	0.852
Insects	-0.160	0.851
Plants	0.209	0.109
Fungi	-0.053	0.604
